# A new spin on chemotaxonomy using non-proteogenic amino acids as a test case

**DOI:** 10.1101/2024.09.28.615597

**Authors:** Makenzie Gibson, William Thives Santos, Alan R. Oyler, Lucas Busta, Craig A. Schenck

**Author notes:** Equal contribution (Makenzie Gibson, William Thives Santos).

## Abstract

**Premise:** Specialized metabolites serve various roles for plants and humans. Unlike core metabolites, specialized metabolites are restricted to certain lineages. Thus, in addition to their ecological functions, specialized metabolites can serve as diagnostic markers of plant lineages.

**Methods:** We investigate the phylogenetic distribution of plant metabolites using non-proteogenic amino acids (NPAA). Species-NPAA associations for eight NPAAs were identified from the existing literature and placed within a phylogenetic context using R packages and interactive tree of life. To confirm and extend the literature-based NPAA distribution we selected azetidine-2-carboxylic acid (Aze) and screened over 70 diverse plants using GC-MS.

**Results:** Literature searches identified > 900 NPAA-relevant articles, which were manually inspected to identify 560 species-NPAA associations. NPAAs were mapped at the order and genus level, revealing that some NPAAs are restricted to single orders, whereas others are present across divergent taxa. The distribution of Aze across plants suggests a convergent evolutionary history.

**Discussion:** The reliance on chemotaxonomy has decreased over the years. Yet, there is still value in placing metabolites within a phylogenetic context to understand the evolutionary processes of plant chemical diversification. This approach can be applied to metabolites present in any organism and compared at a range of taxonomic levels.
