## Supplementary Table 2 for "A new spin on chemotaxonomy using non-proteogenic amino acids as a test case"

### Sheet: Sheet1
Phylum	Order	Family	Genus	species	Genus_species	Aze detected	Type of tissue	Source
Angiosperms	Asparagales	Amaryllidaceae	Allium	tricoccum	Allium_tricoccum	No	Leaf, Stem, Root	MOBOT
Angiosperms	Asparagales	Asparagaceae	Agave	weberi	Agave_weberi	No	Leaf	MOBOT
Angiosperms	Asparagales	Asparagaceae	Asparagus	densiflorus	Asparagus_densiflorus	No	Leaf	MOBOT
Angiosperms	Asparagales	Asparagaceae	Asparagus	officinalis	Asparagus_officianalis	No	Leaf	MOBOT
Angiosperms	Asparagales	Asparagaceae	Agave	schottii	Agave_schottii	No	Leaf	MOBOT
Angiosperms	Asparagales	Asparagaceae	Bowiea	volubilis	Bowiea_volubilis	Yes	Leaf	MOBOT
Angiosperms	Asparagales	Asparagaceae	Camassia	cusickii	Camassia_cusickii	No	Leaf	MOBOT
Angiosperms	Asparagales	Asparagaceae	Camassia	leichttinii	Camassia_leichttinii	No	Leaf	MOBOT
Angiosperms	Asparagales	Asparagaceae	Convallaria	majalis	Convallaria_majalis	Yes	Leaf, Flower, Root	Columbia, MO
Angiosperms	Asparagales	Asparagaceae	Cordyline	sp.	Cordyline_sp.	No	Leaf	MOBOT
Angiosperms	Asparagales	Asparagaceae	Disporopsis	longifdia	Disporopsis _longifdia	Yes	Leaf	MOBOT
Angiosperms	Asparagales	Asparagaceae	Disporopsis	pernyi	Disporopsis _pernyi	Yes	Leaf	MOBOT
Angiosperms	Asparagales	Asparagaceae	Dracaena	fragrans	Dracaena_fragrans	Yes	Leaf	Columbia, MO
Angiosperms	Asparagales	Asparagaceae	Dracaena	reflexa	Dracaena_reflexa	Yes	Leaf	Columbia, MO
Angiosperms	Asparagales	Asparagaceae	Dracaena	sanderiana	Dracaena_sanderiana	Yes	Leaf	Columbia, MO
Angiosperms	Asparagales	Asparagaceae	Dracaena	trifasciata	Dracaena_trifasciata	Yes	Leaf	Columbia, MO
Angiosperms	Asparagales	Asparagaceae	Hosta	sp.	Hosta_sp.	No	Leaf	MOBOT
Angiosperms	Asparagales	Asparagaceae	Hyacinthus	orientalis	Hyacinthus_orientalis	No	Leaf	Columbia, MO
Angiosperms	Asparagales	Asparagaceae	Liriope	muscari	Liriope_muscari	Yes	Leaf	MOBOT
Angiosperms	Asparagales	Asparagaceae	Liriope	spicata	Liriope_spicata	Yes	Leaf	MOBOT
Angiosperms	Asparagales	Amaryllidaceae	Lycoris	squamigera	Lycoris_squamigera	No	Leaf	University of Missouri Botanical Garden
Angiosperms	Asparagales	Asparagaceae	Maianthemum	canadensis	Maianthemum_canadensis	Yes	Leaf	Columbia, MO
Angiosperms	Asparagales	Asparagaceae	Maianthemum	racemosum	Maianthemum_racemosum	Yes	Leaf	MOBOT
Angiosperms	Asparagales	Asparagaceae	Maianthemum	stellatum	Maianthemum_stellatum	Yes	Leaf	MOBOT
Angiosperms	Asparagales	Asparagaceae	Musccari	pallens	Musccari_pallens	No	Leaf	MOBOT
Angiosperms	Asparagales	Amaryllidaceae	Narcissus	pseudonarcissus	Narcissus_pseudonarcissus	No	Leaf	Columbia, MO
Angiosperms	Asparagales	Asparagaceae	Ophiopogon	planiscapus	Ophiopogon_planiscapus	Yes	Leaf	MOBOT
Angiosperms	Asparagales	Asparagaceae	Paradisea	liliastrum	Paradisea_liliastrum	No	Leaf	MOBOT
Angiosperms	Asparagales	Asparagaceae	Polygonatum	biflorum	Polygonatum_biflorum	Yes	Leaf	MOBOT
Angiosperms	Asparagales	Asparagaceae	Polygonatum	humile	Polygonatum_humile	Yes	Leaf	MOBOT
Angiosperms	Asparagales	Asparagaceae	Polygonatum	odoratum	Polygonatum_odoratum	Yes	Leaf	MOBOT
Angiosperms	Asparagales	Asparagaceae	Polygonatum	pubescens	Polygonatum_pubescens	Yes	Leaf	MOBOT
Angiosperms	Asparagales	Asparagaceae	Polygonatum	sp.	Polygonatum_sp.	Yes	Leaf	Local
Angiosperms	Asparagales	Asparagaceae	Rohdea	japonica	Rohdea_japonica	Yes	Leaf	MOBOT
Angiosperms	Asparagales	Asparagaceae	Ruscus	aculeatus	Ruscus_aculeatus	Yes	Leaf	MOBOT
Angiosperms	Asparagales	Asparagaceae	Scilla	luciliae	Scilla_luciliae	No	Leaf	University of Missouri Botanical Garden
Angiosperms	Asparagales	Asparagaceae	Scilla	hyacinthoides	Scilla_hyacinthoides	Yes	Leaf	University of Missouri Botanical Garden
Angiosperms	Asparagales	Asparagaceae	Triteleia	sp.	Triteleia_sp.	No	Leaf	MOBOT
Angiosperms	Asparagales	Asparagaceae	Yucca	elata	Yucca_elata	Yes	Leaf	MOBOT
Angiosperms	Asparagales	Asparagaceae	Yucca	filamentosa	Yucca_filamentosa	Yes	Leaf	MOBOT
Angiosperms	Asparagales	Asparagaceae	Yucca	rostrata	Yucca_rostrata	No	Leaf	MOBOT
Angiosperms	Asparagales	Asphodelaceae	Aloe	sp.	Aloe_sp	No	Leaf	Columbia, MO
Angiosperms	Asparagales	Asphodelaceae	Gasteria	bicolors	Gasteria_bicolors	No	Leaf	Columbia, MO
Angiosperms	Asparagales	Asphodelaceae	Haworthia	cynbiformis	Haworthia_cynbiformis	No	Leaf	Columbia, MO
Angiosperms	Asparagales	Asphodelaceae	Haworthiopsis	viscosa	Haworthiopsis_viscosa	No	Leaf	Columbia, MO
Angiosperms	Asparagales	Asphodelaceae	Hemerocallis	fulva	Hemerocallis_fulva	No	Leaf	University of Missouri Botanical Garden
Angiosperms	Asparagales	Asphodelaceae	Xanthorrhoea	latifolia	Xanthorrhoea_latifolia	No	Leaf	MOBOT
Angiosperms	Asparagales	Iridaceae	Iris	sp.	Iris_sp.	No	leaf	University of Missouri Botanical Garden
Angiosperms	Asparagales	Orchidaceae	Cattleya	labiata	Cattleya_labiata	No	Leaf	Columbia, MO
Angiosperms	Asparagales	Orchidaceae	Vanilla	planifolia	Vanilla_planifolia	No	Leaf	Columbia, MO
Angiosperms	Caryophyllales	Montiaceae	Claytonia	virginica	Claytonia_virginica	No	Leaf	University of Missouri Botanical Garden
Gymnosperms	Cupressales	Taxaceae	Cephelotaxis	haringtonine	Cephelotaxis_haringtonine	No	Leaf	MOBOT
Angiosperms	Fabales	Fabaceae	Acaciella	angustissima	Acaciella_angustissima	No	Leaf	University of Missouri Botanical Garden
Angiosperms	Fabales	Fabaceae	Albizia	julibrissin	Albizia_julibrissin	Yes	Seed	USDA-ARS Germplasm Resources Information Network (GRIN)
Angiosperms	Fabales	Fabaceae	Caesalpinia	pulcherrima	Caesalpinia_pulcherrima	No	Leaf	University of Missouri Botanical Garden
Angiosperms	Fabales	Fabaceae	Cercis	canadensis	Cercis_canadensis	No	Leaf	University of Missouri Botanical Garden
Angiosperms	Fabales	Fabaceae	Chamaecrista	fasciculata	Chamaecrista_fasciculata	No	Leaf	University of Missouri Botanical Garden
Angiosperms	Fabales	Fabaceae	Cladrastis	kentukea	Cladrastis_kentukea	No	Leaf	University of Missouri Botanical Garden
Angiosperms	Fabales	Fabaceae	Colvillea	racemosa	Colvillea_racemosa	Yes	Seed	GRIN-Global
Angiosperms	Fabales	Fabaceae	Delonix	regia	Delonix_regia	Yes	Leaf, Stem, Root, Seed	Columbia, MO
Angiosperms	Fabales	Fabaceae	Delonix	decaryi	Delonix_decaryi	Yes	Seed	USDA-ARS Germplasm Resources Information Network (GRIN)
Angiosperms	Fabales	Fabaceae	Dichrostachys	cinerea	Dichrostachys_cinerea	Yes	Leaf	MOBOT
Angiosperms	Fabales	Fabaceae	Gymnocladus	dioicus	Gymnocladus_dioicus	No	Leaf	University of Missouri Botanical Garden
Angiosperms	Fabales	Fabaceae	Mimosa	pudica	Mimosa_pudica	No	Leaf	University of Missouri Botanical Garden
Angiosperms	Fabales	Fabaceae	Parkia	timoriana	Parkia_timoriana	Yes	Seed	USDA-ARS Germplasm Resources Information Network (GRIN)
Angiosperms	Fabales	Fabaceae	Parkinsonia	aculeata	Parkinsonia_aculeata	Yes	Leaf	University of Missouri Botanical Garden
Angiosperms	Fabales	Fabaceae	Parkinsonia	florida	Parkinsonia_florida	Yes	Seed	USDA-ARS Germplasm Resources Information Network (GRIN)
Angiosperms	Fabales	Fabaceae	Peltophorum	africanum	Peltophorum_africanum	No	Seed	USDA-ARS Germplasm Resources Information Network (GRIN)
Angiosperms	Fabales	Fabaceae	Peltophorum	pterocareum	Peltophorum_pterocareum	No	Seed	USDA-ARS Germplasm Resources Information Network (GRIN)
Angiosperms	Fabales	Fabaceae	Schizolobium	parahyba	Schizolobium_parahyba	Yes	Seed	USDA-ARS Germplasm Resources Information Network (GRIN)
Angiosperms	Fabales	Fabaceae	Styphnolobium	japonicum	Styphnolobium_japonicum	No	Leaf	University of Missouri Botanical Garden
Angiosperms	Fabales	Fabaceae	Tamarindus	indica	Tamarindus_indica	No	Leaf	University of Missouri Botanical Garden
Angiosperms	Liliales	Colchicaceae	Gloriosa	superba	Gloriosa_superba	No	Leaf	MOBOT
Angiosperms	Liliales	Liliaceae	Lilium	henryri	Lilium_henryri	No	Leaf	MOBOT
Angiosperms	Liliales	Liliaceae	Lilium	longiflorum	Lilium_longiflorum	No	Leaf	University of Missouri Botanical Garden
Angiosperms	Liliales	Liliaceae	Lilium	pomponium	Lilium_pomponium	No	Leaf	MOBOT
Angiosperms	Solanales	Convolvulaceae	Cuscuta	campestris	Cuscuta_campestris	No	Stem	Columbia, MO
Angiosperms	Zingiberales	Costaceae	Costus	spiralis	Costus_spiralis	No	Leaf	Columbia, MO
